# Transcriptomics provides a genetic signature of vineyard site with insight into vintage-independent regional wine characteristics

**DOI:** 10.1101/2021.01.07.425830

**Authors:** Taylor Reiter, Rachel Montpetit, Shelby Byer, Isadora Frias, Esmeralda Leon, Robert Viano, Michael Mcloughlin, Thomas Halligan, Desmon Hernandez, Rosa Figueroa-Balderas, Dario Cantu, Kerri Steenwerth, Ron Runnebaum, Ben Montpetit

## Abstract

In wine fermentations, the metabolic activity of both *Saccharomyces cerevisiae* and non-*Saccharomyces* organisms impact wine chemistry. Ribosomal DNA amplicon sequencing of grape musts has demonstrated that microorganisms occur non-randomly and are associated with the vineyard of origin, suggesting a role for the vineyard, grape, and wine microbiome in shaping wine fermentation outcomes. We used ribosomal DNA amplicon sequencing of grape must and RNA sequencing of primary fermentations to profile fermentations from 15 vineyards in California and Oregon across two vintages. We find that the relative abundance of fungal organisms detected by ribosomal DNA amplicon sequencing did not correlate with transcript abundance from those organisms within the RNA sequencing data, suggesting that the majority of the fungi detected in must by ribosomal DNA amplicon sequencing are not active during these inoculated fermentations. Additionally, we detect genetic signatures of vineyard site and region during fermentation that are predictive for each vineyard site, identifying nitrogen, sulfur, and thiamine metabolism as important factors for distinguishing vineyard site and region.

**Importance:** The wine industry generates billions of dollars of revenue annually, and economic productivity is in part associated with regional distinctiveness of wine sensory attributes. Microorganisms associated with grapes and wineries are influenced by region of origin, and given that some microorganisms play a role in fermentation, it is thought that microbes may contribute to the regional distinctiveness of wine. We show that while the presence of microbial DNA is associated with wine region and vineyard site, the presence of microbial DNA is not associated with gene expression of those microorganisms during fermentation. We further show that detected gene expression signatures associated with wine region and vineyard site provide a means to address differences in fermentations that may drive regional distinctiveness.
