## Supplementary material for "Transcriptomics provides a genetic signature of vineyard site with insight into vintage-independent regional wine characteristics": Table S5

### Sheet: table_S5_flavor_genes
Table S5: S. cerevisiae genes that may impact flavor outcomes in wine
Gene	ORF	Category	Note
ATF1	YOR377W	ethyl_ester_acetate_ester	overexpression leads to significant increase in esters
ATF2	YGR177C	ethyl_ester_acetate_ester	overexpression leads to minor increase in esters
EHT1	YBR177C	ethyl_ester_acetate_ester	overexpression minor effect. Octanoic acid induces expression. EHT1 encodes for an ethanol hexanoyl transferase, which plays a minor role in MCFA ethyl ester biosynthesis
EEB1	YPL095C	ethyl_ester_acetate_ester	overexpression minor effect. Octanoic acid induces expression. ethanol acyltransferase responsible for the synthesis of the majority of MCFA ethyl esters during fermentation
IAH1	YOR126C	ethyl_ester_acetate_ester	overexpression leads to significant decrease in concentration of many esters
YMR210w	YMR210w	ethyl_ester_acetate_ester	native expression levels correlate positively with ethyl acetate, ethyl octanoate and isoamyl acetate
BAT1	YHR208W	higher_alcohols_and_volatile_fatty_acids	transamination step of the Ehrlich pathway. overexpression of BAT1 increased the concentration of isoamyl alcohol, its acetate ester, as well as isobutanol
BAT1	YLL048C	higher_alcohols_and_volatile_fatty_acids	transamination step of the Ehrlich pathway. overexpression of BAT1 increased the concentration of isoamyl alcohol, its acetate ester, as well as isobutanol
BAT2	YJR148W	higher_alcohols_and_volatile_fatty_acids	transamination step of the Ehrlich pathway. overexpression of BAT2 resulted in a substantial increase in the formation of isobutanol and isobutyric acid
ARO8	YGL202W	higher_alcohols_and_volatile_fatty_acids	transamination step of the Ehrlich pathway
ARO9	YHR137W	higher_alcohols_and_volatile_fatty_acids	transamination step of the Ehrlich pathway
PDC1	YLR044C	higher_alcohols_and_volatile_fatty_acids	alpha keto decarboxylation
PDC5	YLR134W	higher_alcohols_and_volatile_fatty_acids	alpha keto decarboxylation
PDC6	YGR087C	higher_alcohols_and_volatile_fatty_acids	alpha keto decarboxylation
ARO10	YDR380W	higher_alcohols_and_volatile_fatty_acids	alpha keto decarboxylation
THI3	YDL080C	higher_alcohols_and_volatile_fatty_acids	alpha keto decarboxylation
ADH1	YOL086C	higher_alcohols_and_volatile_fatty_acids	Final step Ehrlich pathway either reduction or oxidation of the fusel aldehydes to form fusel alcohols or fusel acids, respectively
ADH7	YCR105W	higher_alcohols_and_volatile_fatty_acids	Final step Ehrlich pathway either reduction or oxidation of the fusel aldehydes to form fusel alcohols or fusel acids, respectively
SFA1	YDL168W	higher_alcohols_and_volatile_fatty_acids	Final step Ehrlich pathway either reduction or oxidation of the fusel aldehydes to form fusel alcohols or fusel acids, respectively
GRE2	YOL151W	higher_alcohols_and_volatile_fatty_acids	Final step Ehrlich pathway either reduction or oxidation of the fusel aldehydes to form fusel alcohols or fusel acids, respectively
YPR1	YDR368W	higher_alcohols_and_volatile_fatty_acids	Final step Ehrlich pathway either reduction or oxidation of the fusel aldehydes to form fusel alcohols or fusel acids, respectively
AAD6	YFL056C	higher_alcohols_and_volatile_fatty_acids	Final step Ehrlich pathway either reduction or oxidation of the fusel aldehydes to form fusel alcohols or fusel acids, respectively
PAD1	YDR538W	higher_alcohols_and_volatile_fatty_acids	NA
SPE1	YKL184W	higher_alcohols_and_volatile_fatty_acids	NA
OYE2	YHR179W	higher_alcohols_and_volatile_fatty_acids	NA
HOM2	YDR158W	higher_alcohols_and_volatile_fatty_acids	NA
EXG1	YLR300W	monoterpenoids	depends more on grapes
MET25	YLR303W	volatile_sulfur	overexpression lowers H2S in brewing yeast and some wine yeasts
CYS4	YGR155W	volatile_sulfur	overexpression lowers H2S
MET10	YFR030W	volatile_sulfur	inactivate led to increased sulfite production and no H2S. Alpha subunit of sulfite reductase
MET5	YJR137C	volatile_sulfur	beta subunit of sulfite reductase
ATF1	YOR377W	volatile_sulfur	overexpression leads to increase in 3MHA
IAH1	YOR126C	volatile_sulfur	overexpression leads to decrease in 3MHA
IRC7	YFR055W	volatile_sulfur	beta-lyase enzyme key determinant in 4MMP release, contributes to 3MH release
STR3	YGL184C	volatile_sulfur	cystathionine beta lyase. Increases 3MH by 30%
OPT1	YJL212C	volatile_sulfur	high affinity glutathione transporter. Deletion results in 2 fold decrease in formation of 3MH in grape must.
URE2	YNL229C	volatile_sulfur	regulates nitrogen catabolite repression. Deleting transcriptional regulator URE2 results in increase in the release of 3MH and 4MMP. Likely mediated by IRC7.
BNA3	YJL060W	volatile_sulfur	source: https://doi.org/10.1007/978-1-4939-9782-4_2
GLO1	YML004C	volatile_sulfur	source: https://doi.org/10.1007/978-1-4939-9782-4_2
CYS3	YAL012W	volatile_sulfur	source: https://doi.org/10.1007/978-1-4939-9782-4_2
DUG1	YFR044C	volatile_sulfur	3-MH can be formed from the glutathionylated pre-cursor and the cysteine conjugate is also required in this process; source: https://doi.org/10.1007/978-1-4939-9782-4_2
DUG2	YBR281C	volatile_sulfur	3-MH can be formed from the glutathionylated pre-cursor and the cysteine conjugate is also required in this process; source: https://doi.org/10.1007/978-1-4939-9782-4_2
DUG3	YNL191W	volatile_sulfur	3-MH can be formed from the glutathionylated pre-cursor and the cysteine conjugate is also required in this process; source: https://doi.org/10.1007/978-1-4939-9782-4_2
PRC1	YMR297W	volatile_sulfur	3-MH can be formed from the glutathionylated pre-cursor and the cysteine conjugate is also required in this process; source: https://doi.org/10.1007/978-1-4939-9782-4_2
ECM38	YLR299W	volatile_sulfur	Mainly induced by nitrogen starvation. 3-MH can be formed from the glutathionylated pre-cursor and the cysteine conjugate is also required in this process; source: https://doi.org/10.1007/978-1-4939-9782-4_2
GAP1	YKR039W	volatile_sulfur	General amino acid permease; involved in uptake of all L-amino acids, some D-amino acids, related compounds, toxic analogs and polyamines; regulated by nitrogen source; targeted to vacuole for degradation under preferential nitrogen source. 3-MH can be formed from the glutathionylated pre-cursor and the cysteine conjugate is also required in this process; source: https://doi.org/10.1007/978-1-493…
