## Supplementary material for "Transcriptomics provides a genetic signature of vineyard site with insight into vintage-independent regional wine characteristics": Table S7

### Sheet: legend
Table S7: genes that had positive permutation variable importance in all 100 random forests models built with different random seeds.
AVA	American Viticultural Area
gene	gene name
organism	organism that expressed the gene
number_of_models	number of models in which the gene had positive permutation variable importance (100)
SGD	Saccharomyces genome database identifier; only reported for S. cerevisiae genes
COMMON	Saccharomyces genome database common gene name; only reported for S. cerevisiae genes
DESCRIPTION	Saccharomyces genome database gene description; only reported for S. cerevisiae genes

### Sheet: rf_100_shared_genes_ava
AVA	gene	organism	number_of_models	SGD	COMMON	DESCRIPTION
AS	LPNK01000023.1_g2647	Metschnikowia sp. AWRI3582	100	NA	NA	NA
AS	M438DRAFT_296747	Aureobasidium pullulans	100	NA	NA	NA
AS	M438DRAFT_342985	Aureobasidium pullulans	100	NA	NA	NA
AS	M438DRAFT_343833	Aureobasidium pullulans	100	NA	NA	NA
AS	M438DRAFT_349757	Aureobasidium pullulans	100	NA	NA	NA
AS	M438DRAFT_367710	Aureobasidium pullulans	100	NA	NA	NA
AS	M438DRAFT_398122	Aureobasidium pullulans	100	NA	NA	NA
AS	M438DRAFT_400016	Aureobasidium pullulans	100	NA	NA	NA
AS	PEGC01000004.1_g8988	Cladosporium sp. SL-16	100	NA	NA	NA
AS	PEGC01000013.1_g1914	Cladosporium sp. SL-16	100	NA	NA	NA
AS	PEGC01000014.1_g2247	Cladosporium sp. SL-16	100	NA	NA	NA
AS	snR37	Saccharomyces cerevisiae	100	S000006501	SNR37	H/ACA box small nucleolar RNA (snoRNA); guides pseudouridylation of large subunit (LSU) rRNA at position U2944
AS	VIT_00008595001	Vitis vinifera	100	NA	NA	NA
AS	VIT_00008730001	Vitis vinifera	100	NA	NA	NA
AS	VIT_00011728001	Vitis vinifera	100	NA	NA	NA
AS	VIT_00011918001	Vitis vinifera	100	NA	NA	NA
AS	VIT_00025063001	Vitis vinifera	100	NA	NA	NA
AS	VIT_00025392001	Vitis vinifera	100	NA	NA	NA
AS	VIT_00026264001	Vitis vinifera	100	NA	NA	NA
AS	VIT_00026974001	Vitis vinifera	100	NA	NA	NA
AS	VIT_00031119001	Vitis vinifera	100	NA	NA	NA
AS	VIT_00035055001	Vitis vinifera	100	NA	NA	NA
AS	VIT_00035060001	Vitis vinifera	100	NA	NA	NA
AS	VIT_00035061001	Vitis vinifera	100	NA	NA	NA
AS	VIT_00038148001	Vitis vinifera	100	NA	NA	NA
AS	YDL055C	Saccharomyces cerevisiae	100	S000002213	PSA1	GDP-mannose pyrophosphorylase (mannose-1-phosphate guanyltransferase); synthesizes GDP-mannose from GTP and mannose-1-phosphate in cell wall biosynthesis; required for normal cell wall structure
AS	YDL244W	Saccharomyces cerevisiae	100	S000002403	THI13	Protein involved in synthesis of the thiamine precursor HMP; member of a subtelomeric gene family including THI5, THI11, THI12, and THI13; hydroxymethylpyrimidine is also known as HMP
AS	YDR047W	Saccharomyces cerevisiae	100	S000002454	HEM12	Uroporphyrinogen decarboxylase; catalyzes the fifth step in the heme biosynthetic pathway; localizes to both the cytoplasm and nucleus; a hem12 mutant has phenotypes similar to patients with porphyria cutanea tarda
AS	YDR261C	Saccharomyces cerevisiae	100	S000002669	EXG2	Exo-1,3-beta-glucanase; involved in cell wall beta-glucan assembly; may be anchored to the plasma membrane via a glycosylphosphatidylinositol (GPI) anchor
AS	YFL059W	Saccharomyces cerevisiae	100	S000001835	SNZ3	Member of a stationary phase-induced gene family; expressed in the presence of galactose; transcription of SNZ3 is induced prior to diauxic shift, and also in the absence of thiamin in a Thi2p-dependent manner; forms a coregulated gene pair with SNO3
AS	YGR037C	Saccharomyces cerevisiae	100	S000003269	ACB1	Acyl-CoA-binding protein; transports newly synthesized acyl-CoA esters from fatty acid synthetase (Fas1p-Fas2p) to acyl-CoA-consuming processes; subject to starvation-induced, Grh1p-mediated unconventional secretion; protein abundance increases in response to DNA replication stress
AS	YGR284C	Saccharomyces cerevisiae	100	S000003516	ERV29	Protein localized to COPII-coated vesicles; involved in vesicle formation and incorporation of specific secretory cargo; protein abundance increases in response to DNA replication stress
AS	YHR126C	Saccharomyces cerevisiae	100	S000001168	ANS1	Putative GPI protein; SWAT-GFP and mCherry fusion proteins localize to the vacuole; transcription dependent upon Azf1p
AS	YJL038C	Saccharomyces cerevisiae	100	S000003575	LOH1	Protein involved in outer spore wall assembly; likely involved directly in dityrosine layer assembly; induced during sporulation; repressed during vegetative growth by Sum1p and Hst1p; sequence similar to adjacent ORF, IRC18/YJL037W, and the irc18 loh1 double mutant exhibits reduced dityrosine fluorescence relative to the single mutants; SWAT-GFP and mCherry fusion proteins localize to the cytoso…
AS	YJR156C	Saccharomyces cerevisiae	100	S000003917	THI11	Protein involved in synthesis of the thiamine precursor HMP; member of a subtelomeric gene family including THI5, THI11, THI12, and THI13; hydroxymethylpyrimidine is also known as HMP
AS	YKR068C	Saccharomyces cerevisiae	100	S000001776	BET3	Core component of transport protein particle (TRAPP) complexes I-III; TRAPP complexes are related multimeric guanine nucleotide-exchange factors for the GTPase Ypt1, regulating ER-Golgi traffic (TRAPPI), intra-Golgi traffic (TRAPPII), endosome-Golgi traffic (TRAPPII and III) and autophagy (TRAPPIII); hydrophilic homodimeric protein that acts in conjunction with SNARE proteins in targeting and fus…
AS	YLR034C	Saccharomyces cerevisiae	100	S000004024	SMF3	Putative divalent metal ion transporter involved in iron homeostasis; transcriptionally regulated by metal ions; member of the Nramp family of metal transport proteins; protein abundance increases in response to DNA replication stress
AS	YML028W	Saccharomyces cerevisiae	100	S000004490	TSA1	Thioredoxin peroxidase; acts as both ribosome-associated and free cytoplasmic antioxidant; self-associates to form high-molecular weight chaperone complex under oxidative stress; chaperone activity essential for growth in zinc deficiency; required for telomere length maintenance; binds and modulates Cdc19p activity; protein abundance increases, forms cytoplasmic foci during DNA replication stress…
AS	YMR120C	Saccharomyces cerevisiae	100	S000004727	ADE17	Enzyme of 'de novo' purine biosynthesis; contains both 5-aminoimidazole-4-carboxamide ribonucleotide transformylase and inosine monophosphate cyclohydrolase activities; ADE17 has a paralog, ADE16, that arose from the whole genome duplication; ade16 ade17 mutants require adenine and histidine
AS	YNR057C	Saccharomyces cerevisiae	100	S000005340	BIO4	Dethiobiotin synthetase; catalyzes the third step in the biotin biosynthesis pathway; BIO4 is in a cluster of 3 genes (BIO3, BIO4, and BIO5) that mediate biotin synthesis; BIO3 and BIO4 were acquired by horizontal gene transfer (HGT) from bacteria; expression appears to be repressed at low iron levels
AS	YOR209C	Saccharomyces cerevisiae	100	S000005735	NPT1	Nicotinate phosphoribosyltransferase; acts in the salvage pathway of NAD+ biosynthesis; required for silencing at rDNA and telomeres and has a role in silencing at mating-type loci; localized to the nucleus
AS	YOR348C	Saccharomyces cerevisiae	100	S000005875	PUT4	Proline permease; required for high-affinity transport of proline; also transports the toxic proline analog azetidine-2-carboxylate (AzC); PUT4 transcription is repressed in ammonia-grown cells
AS	YPL231W	Saccharomyces cerevisiae	100	S000006152	FAS2	Alpha subunit of fatty acid synthetase; complex catalyzes the synthesis of long-chain saturated fatty acids; contains the acyl-carrier protein domain and beta-ketoacyl reductase, beta-ketoacyl synthase and self-pantetheinylation activities
AS	YPR011C	Saccharomyces cerevisiae	100	S000006215	NA	Mitochondrial transporter; major substrates are adenosine 5'-phosphosulfate (APS) and 3'-phospho-adenosine 5'-phosphosulfate (PAPS); member of the mitochondrial carrier family; the authentic, non-tagged protein is detected in highly purified mitochondria in high-throughput studies
AS	YPR103W	Saccharomyces cerevisiae	100	S000006307	PRE2	Beta 5 subunit of the 20S proteasome; responsible for the chymotryptic activity of the proteasome
AS	YPR176C	Saccharomyces cerevisiae	100	S000006380	BET2	Beta subunit of Type II geranylgeranyltransferase; required for vesicular transport between the endoplasmic reticulum and the Golgi; provides a membrane attachment moiety to Rab-like proteins Ypt1p and Sec4p; human homolog RABGGTB can complement yeast BET2 mutant
AV	M438DRAFT_342985	Aureobasidium pullulans	100	NA	NA	NA
AV	M438DRAFT_398122	Aureobasidium pullulans	100	NA	NA	NA
AV	M438DRAFT_400016	Aureobasidium pullulans	100	NA	NA	NA
AV	PEGC01000003.1_g6645	Cladosporium sp. SL-16	100	NA	NA	NA
AV	PEGC01000004.1_g8988	Cladosporium sp. SL-16	100	NA	NA	NA
AV	PEGC01000008.1_g12867	Cladosporium sp. SL-16	100	NA	NA	NA
AV	PEGC01000013.1_g1914	Cladosporium sp. SL-16	100	NA	NA	NA
AV	PEGC01000014.1_g2247	Cladosporium sp. SL-16	100	NA	NA	NA
AV	PEGC01000026.1_g5118	Cladosporium sp. SL-16	100	NA	NA	NA
AV	PEGC01000029.1_g5862	Cladosporium sp. SL-16	100	NA	NA	NA
AV	VIT_00008730001	Vitis vinifera	100	NA	NA	NA
AV	VIT_00011728001	Vitis vinifera	100	NA	NA	NA
AV	VIT_00018142001	Vitis vinifera	100	NA	NA	NA
AV	VIT_00025063001	Vitis vinifera	100	NA	NA	NA
AV	VIT_00025392001	Vitis vinifera	100	NA	NA	NA
AV	VIT_00035055001	Vitis vinifera	100	NA	NA	NA
AV	VIT_00035060001	Vitis vinifera	100	NA	NA	NA
AV	VIT_00035061001	Vitis vinifera	100	NA	NA	NA
AV	YDL055C	Saccharomyces cerevisiae	100	S000002213	PSA1	GDP-mannose pyrophosphorylase (mannose-1-phosphate guanyltransferase); synthesizes GDP-mannose from GTP and mannose-1-phosphate in cell wall biosynthesis; required for normal cell wall structure
AV	YDR047W	Saccharomyces cerevisiae	100	S000002454	HEM12	Uroporphyrinogen decarboxylase; catalyzes the fifth step in the heme biosynthetic pathway; localizes to both the cytoplasm and nucleus; a hem12 mutant has phenotypes similar to patients with porphyria cutanea tarda
AV	YFL059W	Saccharomyces cerevisiae	100	S000001835	SNZ3	Member of a stationary phase-induced gene family; expressed in the presence of galactose; transcription of SNZ3 is induced prior to diauxic shift, and also in the absence of thiamin in a Thi2p-dependent manner; forms a coregulated gene pair with SNO3
AV	YJR156C	Saccharomyces cerevisiae	100	S000003917	THI11	Protein involved in synthesis of the thiamine precursor HMP; member of a subtelomeric gene family including THI5, THI11, THI12, and THI13; hydroxymethylpyrimidine is also known as HMP
AV	YKR068C	Saccharomyces cerevisiae	100	S000001776	BET3	Core component of transport protein particle (TRAPP) complexes I-III; TRAPP complexes are related multimeric guanine nucleotide-exchange factors for the GTPase Ypt1, regulating ER-Golgi traffic (TRAPPI), intra-Golgi traffic (TRAPPII), endosome-Golgi traffic (TRAPPII and III) and autophagy (TRAPPIII); hydrophilic homodimeric protein that acts in conjunction with SNARE proteins in targeting and fus…
AV	YLR212C	Saccharomyces cerevisiae	100	S000004202	TUB4	Gamma-tubulin; involved in nucleating microtubules from both the cytoplasmic and nuclear faces of the spindle pole body; protein abundance increases in response to DNA replication stress
AV	YNR057C	Saccharomyces cerevisiae	100	S000005340	BIO4	Dethiobiotin synthetase; catalyzes the third step in the biotin biosynthesis pathway; BIO4 is in a cluster of 3 genes (BIO3, BIO4, and BIO5) that mediate biotin synthesis; BIO3 and BIO4 were acquired by horizontal gene transfer (HGT) from bacteria; expression appears to be repressed at low iron levels
AV	YPR011C	Saccharomyces cerevisiae	100	S000006215	NA	Mitochondrial transporter; major substrates are adenosine 5'-phosphosulfate (APS) and 3'-phospho-adenosine 5'-phosphosulfate (PAPS); member of the mitochondrial carrier family; the authentic, non-tagged protein is detected in highly purified mitochondria in high-throughput studies
AV	YPR138C	Saccharomyces cerevisiae	100	S000006342	MEP3	Ammonium permease of high capacity and low affinity; belongs to a ubiquitous family of cytoplasmic membrane proteins that transport only ammonium (NH4+); expression is under the nitrogen catabolite repression regulation ammonia permease; MEP3 has a paralog, MEP1, that arose from the whole genome duplication
AV	YPR176C	Saccharomyces cerevisiae	100	S000006380	BET2	Beta subunit of Type II geranylgeranyltransferase; required for vesicular transport between the endoplasmic reticulum and the Golgi; provides a membrane attachment moiety to Rab-like proteins Ypt1p and Sec4p; human homolog RABGGTB can complement yeast BET2 mutant
CRN	PEGC01000013.1_g1914	Cladosporium sp. SL-16	100	NA	NA	NA
CRN	VIT_00018142001	Vitis vinifera	100	NA	NA	NA
CRN	VIT_00035055001	Vitis vinifera	100	NA	NA	NA
CRN	VIT_00035061001	Vitis vinifera	100	NA	NA	NA
CRN	YJL038C	Saccharomyces cerevisiae	100	S000003575	LOH1	Protein involved in outer spore wall assembly; likely involved directly in dityrosine layer assembly; induced during sporulation; repressed during vegetative growth by Sum1p and Hst1p; sequence similar to adjacent ORF, IRC18/YJL037W, and the irc18 loh1 double mutant exhibits reduced dityrosine fluorescence relative to the single mutants; SWAT-GFP and mCherry fusion proteins localize to the cytoso…
CRN	YOR192C	Saccharomyces cerevisiae	100	S000005718	THI72	Transporter of thiamine or related compound; contributes to uptake of 5-aminoimidazole-4-carboxamide-1-beta-D-ribofuranoside (acadesine); shares sequence similarity with Thi7p
CRN	YPR011C	Saccharomyces cerevisiae	100	S000006215	NA	Mitochondrial transporter; major substrates are adenosine 5'-phosphosulfate (APS) and 3'-phospho-adenosine 5'-phosphosulfate (PAPS); member of the mitochondrial carrier family; the authentic, non-tagged protein is detected in highly purified mitochondria in high-throughput studies
OR	M438DRAFT_398122	Aureobasidium pullulans	100	NA	NA	NA
OR	M438DRAFT_400016	Aureobasidium pullulans	100	NA	NA	NA
OR	PEGC01000042.1_g9344	Cladosporium sp. SL-16	100	NA	NA	NA
OR	VIT_00001315001	Vitis vinifera	100	NA	NA	NA
OR	VIT_00008595001	Vitis vinifera	100	NA	NA	NA
OR	VIT_00008730001	Vitis vinifera	100	NA	NA	NA
OR	VIT_00011728001	Vitis vinifera	100	NA	NA	NA
OR	VIT_00011918001	Vitis vinifera	100	NA	NA	NA
OR	VIT_00012182001	Vitis vinifera	100	NA	NA	NA
OR	VIT_00015066001	Vitis vinifera	100	NA	NA	NA
OR	VIT_00017847001	Vitis vinifera	100	NA	NA	NA
OR	VIT_00019824001	Vitis vinifera	100	NA	NA	NA
OR	VIT_00025063001	Vitis vinifera	100	NA	NA	NA
OR	VIT_00025392001	Vitis vinifera	100	NA	NA	NA
OR	VIT_00025681001	Vitis vinifera	100	NA	NA	NA
OR	VIT_00026264001	Vitis vinifera	100	NA	NA	NA
OR	VIT_00026974001	Vitis vinifera	100	NA	NA	NA
OR	VIT_00028106001	Vitis vinifera	100	NA	NA	NA
OR	VIT_00031119001	Vitis vinifera	100	NA	NA	NA
OR	VIT_00035055001	Vitis vinifera	100	NA	NA	NA
OR	VIT_00035060001	Vitis vinifera	100	NA	NA	NA
OR	VIT_00035061001	Vitis vinifera	100	NA	NA	NA
OR	VIT_00036562001	Vitis vinifera	100	NA	NA	NA
OR	VIT_00038148001	Vitis vinifera	100	NA	NA	NA
OR	YDL055C	Saccharomyces cerevisiae	100	S000002213	PSA1	GDP-mannose pyrophosphorylase (mannose-1-phosphate guanyltransferase); synthesizes GDP-mannose from GTP and mannose-1-phosphate in cell wall biosynthesis; required for normal cell wall structure
OR	YDR047W	Saccharomyces cerevisiae	100	S000002454	HEM12	Uroporphyrinogen decarboxylase; catalyzes the fifth step in the heme biosynthetic pathway; localizes to both the cytoplasm and nucleus; a hem12 mutant has phenotypes similar to patients with porphyria cutanea tarda
OR	YFL059W	Saccharomyces cerevisiae	100	S000001835	SNZ3	Member of a stationary phase-induced gene family; expressed in the presence of galactose; transcription of SNZ3 is induced prior to diauxic shift, and also in the absence of thiamin in a Thi2p-dependent manner; forms a coregulated gene pair with SNO3
OR	YOL155C	Saccharomyces cerevisiae	100	S000005515	HPF1	Haze-protective mannoprotein; reduces the particle size of aggregated proteins in white wines
OR	YOR192C	Saccharomyces cerevisiae	100	S000005718	THI72	Transporter of thiamine or related compound; contributes to uptake of 5-aminoimidazole-4-carboxamide-1-beta-D-ribofuranoside (acadesine); shares sequence similarity with Thi7p
OR	YPR138C	Saccharomyces cerevisiae	100	S000006342	MEP3	Ammonium permease of high capacity and low affinity; belongs to a ubiquitous family of cytoplasmic membrane proteins that transport only ammonium (NH4+); expression is under the nitrogen catabolite repression regulation ammonia permease; MEP3 has a paralog, MEP1, that arose from the whole genome duplication
RRV	M438DRAFT_398122	Aureobasidium pullulans	100	NA	NA	NA
RRV	M438DRAFT_400016	Aureobasidium pullulans	100	NA	NA	NA
RRV	PEGC01000004.1_g8988	Cladosporium sp. SL-16	100	NA	NA	NA
RRV	VIT_00008730001	Vitis vinifera	100	NA	NA	NA
RRV	VIT_00011918001	Vitis vinifera	100	NA	NA	NA
RRV	VIT_00017847001	Vitis vinifera	100	NA	NA	NA
RRV	VIT_00025063001	Vitis vinifera	100	NA	NA	NA
RRV	VIT_00026264001	Vitis vinifera	100	NA	NA	NA
RRV	VIT_00035055001	Vitis vinifera	100	NA	NA	NA
RRV	VIT_00035061001	Vitis vinifera	100	NA	NA	NA
RRV	VIT_00038148001	Vitis vinifera	100	NA	NA	NA
RRV	YDL244W	Saccharomyces cerevisiae	100	S000002403	THI13	Protein involved in synthesis of the thiamine precursor HMP; member of a subtelomeric gene family including THI5, THI11, THI12, and THI13; hydroxymethylpyrimidine is also known as HMP
RRV	YDR261C	Saccharomyces cerevisiae	100	S000002669	EXG2	Exo-1,3-beta-glucanase; involved in cell wall beta-glucan assembly; may be anchored to the plasma membrane via a glycosylphosphatidylinositol (GPI) anchor
RRV	YDR281C	Saccharomyces cerevisiae	100	S000002689	PHM6	Protein of unknown function; expression is regulated by phosphate levels
RRV	YJL038C	Saccharomyces cerevisiae	100	S000003575	LOH1	Protein involved in outer spore wall assembly; likely involved directly in dityrosine layer assembly; induced during sporulation; repressed during vegetative growth by Sum1p and Hst1p; sequence similar to adjacent ORF, IRC18/YJL037W, and the irc18 loh1 double mutant exhibits reduced dityrosine fluorescence relative to the single mutants; SWAT-GFP and mCherry fusion proteins localize to the cytoso…
RRV	YLR212C	Saccharomyces cerevisiae	100	S000004202	TUB4	Gamma-tubulin; involved in nucleating microtubules from both the cytoplasmic and nuclear faces of the spindle pole body; protein abundance increases in response to DNA replication stress
RRV	YOR192C	Saccharomyces cerevisiae	100	S000005718	THI72	Transporter of thiamine or related compound; contributes to uptake of 5-aminoimidazole-4-carboxamide-1-beta-D-ribofuranoside (acadesine); shares sequence similarity with Thi7p
RRV	YOR209C	Saccharomyces cerevisiae	100	S000005735	NPT1	Nicotinate phosphoribosyltransferase; acts in the salvage pathway of NAD+ biosynthesis; required for silencing at rDNA and telomeres and has a role in silencing at mating-type loci; localized to the nucleus
RRV	YPR011C	Saccharomyces cerevisiae	100	S000006215	NA	Mitochondrial transporter; major substrates are adenosine 5'-phosphosulfate (APS) and 3'-phospho-adenosine 5'-phosphosulfate (PAPS); member of the mitochondrial carrier family; the authentic, non-tagged protein is detected in highly purified mitochondria in high-throughput studies
RRV	YPR138C	Saccharomyces cerevisiae	100	S000006342	MEP3	Ammonium permease of high capacity and low affinity; belongs to a ubiquitous family of cytoplasmic membrane proteins that transport only ammonium (NH4+); expression is under the nitrogen catabolite repression regulation ammonia permease; MEP3 has a paralog, MEP1, that arose from the whole genome duplication
RRV	YPR176C	Saccharomyces cerevisiae	100	S000006380	BET2	Beta subunit of Type II geranylgeranyltransferase; required for vesicular transport between the endoplasmic reticulum and the Golgi; provides a membrane attachment moiety to Rab-like proteins Ypt1p and Sec4p; human homolog RABGGTB can complement yeast BET2 mutant
SMV	CU098_008023	Rhizopus stolonifer	100	NA	NA	NA
SMV	CU098_010062	Rhizopus stolonifer	100	NA	NA	NA
SMV	CU098_013886	Rhizopus stolonifer	100	NA	NA	NA
SMV	PEGC01000003.1_g6645	Cladosporium sp. SL-16	100	NA	NA	NA
SMV	PEGC01000004.1_g8988	Cladosporium sp. SL-16	100	NA	NA	NA
SMV	PEGC01000013.1_g1914	Cladosporium sp. SL-16	100	NA	NA	NA
SMV	PEGC01000014.1_g2247	Cladosporium sp. SL-16	100	NA	NA	NA
SMV	PEGC01000026.1_g5118	Cladosporium sp. SL-16	100	NA	NA	NA
SMV	PEGC01000029.1_g5862	Cladosporium sp. SL-16	100	NA	NA	NA
SMV	VIT_00011728001	Vitis vinifera	100	NA	NA	NA
SMV	VIT_00011918001	Vitis vinifera	100	NA	NA	NA
SMV	VIT_00018142001	Vitis vinifera	100	NA	NA	NA
SMV	VIT_00025063001	Vitis vinifera	100	NA	NA	NA
SMV	VIT_00025681001	Vitis vinifera	100	NA	NA	NA
SMV	VIT_00026974001	Vitis vinifera	100	NA	NA	NA
SMV	VIT_00031119001	Vitis vinifera	100	NA	NA	NA
SMV	VIT_00035055001	Vitis vinifera	100	NA	NA	NA
SMV	VIT_00035060001	Vitis vinifera	100	NA	NA	NA
SMV	VIT_00038148001	Vitis vinifera	100	NA	NA	NA
SMV	YJL038C	Saccharomyces cerevisiae	100	S000003575	LOH1	Protein involved in outer spore wall assembly; likely involved directly in dityrosine layer assembly; induced during sporulation; repressed during vegetative growth by Sum1p and Hst1p; sequence similar to adjacent ORF, IRC18/YJL037W, and the irc18 loh1 double mutant exhibits reduced dityrosine fluorescence relative to the single mutants; SWAT-GFP and mCherry fusion proteins localize to the cytoso…
SMV	YLR212C	Saccharomyces cerevisiae	100	S000004202	TUB4	Gamma-tubulin; involved in nucleating microtubules from both the cytoplasmic and nuclear faces of the spindle pole body; protein abundance increases in response to DNA replication stress
SMV	YPL231W	Saccharomyces cerevisiae	100	S000006152	FAS2	Alpha subunit of fatty acid synthetase; complex catalyzes the synthesis of long-chain saturated fatty acids; contains the acyl-carrier protein domain and beta-ketoacyl reductase, beta-ketoacyl synthase and self-pantetheinylation activities
SMV	YPR011C	Saccharomyces cerevisiae	100	S000006215	NA	Mitochondrial transporter; major substrates are adenosine 5'-phosphosulfate (APS) and 3'-phospho-adenosine 5'-phosphosulfate (PAPS); member of the mitochondrial carrier family; the authentic, non-tagged protein is detected in highly purified mitochondria in high-throughput studies
SMV	YPR138C	Saccharomyces cerevisiae	100	S000006342	MEP3	Ammonium permease of high capacity and low affinity; belongs to a ubiquitous family of cytoplasmic membrane proteins that transport only ammonium (NH4+); expression is under the nitrogen catabolite repression regulation ammonia permease; MEP3 has a paralog, MEP1, that arose from the whole genome duplication
SNC	M438DRAFT_296747	Aureobasidium pullulans	100	NA	NA	NA
SNC	M438DRAFT_342985	Aureobasidium pullulans	100	NA	NA	NA
SNC	M438DRAFT_367710	Aureobasidium pullulans	100	NA	NA	NA
SNC	M438DRAFT_398122	Aureobasidium pullulans	100	NA	NA	NA
SNC	M438DRAFT_400016	Aureobasidium pullulans	100	NA	NA	NA
SNC	PEGC01000003.1_g6645	Cladosporium sp. SL-16	100	NA	NA	NA
SNC	PEGC01000013.1_g1914	Cladosporium sp. SL-16	100	NA	NA	NA
SNC	PEGC01000014.1_g2247	Cladosporium sp. SL-16	100	NA	NA	NA
SNC	VIT_00011728001	Vitis vinifera	100	NA	NA	NA
SNC	VIT_00011918001	Vitis vinifera	100	NA	NA	NA
SNC	VIT_00026974001	Vitis vinifera	100	NA	NA	NA
SNC	VIT_00031119001	Vitis vinifera	100	NA	NA	NA
SNC	VIT_00035061001	Vitis vinifera	100	NA	NA	NA
SNC	YDL055C	Saccharomyces cerevisiae	100	S000002213	PSA1	GDP-mannose pyrophosphorylase (mannose-1-phosphate guanyltransferase); synthesizes GDP-mannose from GTP and mannose-1-phosphate in cell wall biosynthesis; required for normal cell wall structure
SNC	YDL244W	Saccharomyces cerevisiae	100	S000002403	THI13	Protein involved in synthesis of the thiamine precursor HMP; member of a subtelomeric gene family including THI5, THI11, THI12, and THI13; hydroxymethylpyrimidine is also known as HMP
SNC	YFL059W	Saccharomyces cerevisiae	100	S000001835	SNZ3	Member of a stationary phase-induced gene family; expressed in the presence of galactose; transcription of SNZ3 is induced prior to diauxic shift, and also in the absence of thiamin in a Thi2p-dependent manner; forms a coregulated gene pair with SNO3
SNC	YJR156C	Saccharomyces cerevisiae	100	S000003917	THI11	Protein involved in synthesis of the thiamine precursor HMP; member of a subtelomeric gene family including THI5, THI11, THI12, and THI13; hydroxymethylpyrimidine is also known as HMP
SNC	YKL121W	Saccharomyces cerevisiae	100	S000001604	DGR2	Protein of unknown function; null mutant is resistant to 2-deoxy-D-glucose and displays abnormally elongated buds; DGR2 has a paralog, YMR102C, that arose from the whole genome duplication
SNC	YPR011C	Saccharomyces cerevisiae	100	S000006215	NA	Mitochondrial transporter; major substrates are adenosine 5'-phosphosulfate (APS) and 3'-phospho-adenosine 5'-phosphosulfate (PAPS); member of the mitochondrial carrier family; the authentic, non-tagged protein is detected in highly purified mitochondria in high-throughput studies
SNC	YPR176C	Saccharomyces cerevisiae	100	S000006380	BET2	Beta subunit of Type II geranylgeranyltransferase; required for vesicular transport between the endoplasmic reticulum and the Golgi; provides a membrane attachment moiety to Rab-like proteins Ypt1p and Sec4p; human homolog RABGGTB can complement yeast BET2 mutant
SRH	PEGC01000014.1_g2247	Cladosporium sp. SL-16	100	NA	NA	NA
SRH	VIT_00035055001	Vitis vinifera	100	NA	NA	NA
SRH	YPR011C	Saccharomyces cerevisiae	100	S000006215	NA	Mitochondrial transporter; major substrates are adenosine 5'-phosphosulfate (APS) and 3'-phospho-adenosine 5'-phosphosulfate (PAPS); member of the mitochondrial carrier family; the authentic, non-tagged protein is detected in highly purified mitochondria in high-throughput studies
